# Forward genetic screening in engineered colorectal cancer organoids identifies novel regulators of metastasis

**DOI:** 10.1101/2023.08.03.551805

**Authors:** Zvi Cramer, Xin Wang, Nicolae Adrian Leu, Keara Monaghan, Joshua H. Rhoades, Yuhua Tian, Joshua Rico, Diego Mendez, Ricardo Petroni, Melissa S. Kim, Rina Matsuda, Maria F. Carrera, Igor E. Brodsky, Ning Li, Christopher J. Lengner, M. Andrés Blanco

## Abstract

Cancer is the second leading cause of death globally, due primarily to metastatic dissemination and colonization of distal sites. Recurrent genetic drivers of metastasis are elusive, suggesting that, unlike the stereotyped mutations promoting primary tumor development, drivers of metastasis may be variable. Here, we interrogate pathways governing metastasis through CRISPR/Cas9-based forward genetic screening in a genetically defined colorectal adenocarcinoma tumor organoid (tumoroid) model using e*x vivo* invasion screens and orthotopic, *in vivo* screens for gain of metastatic potential. We identify *Ctnna1* and *Bcl2l13* as *bona fide* metastasis suppressors. CTNNA1 loss promotes carcinoma cell invasion and migration through an atypical EMT-like mechanism, whereas BCL2L13 loss promotes cell survival after extracellular matrix detachment and non-cell-autonomous macrophage polarization. Ultimately, this study provides a proof-of-principle that high-content forward genetic screening can be performed in tumor-organoid models *in vivo* and identifies novel regulators of colon cancer metastasis.
