## Supplemental Table 11 for "Forward genetic screening in engineered colorectal cancer organoids identifies novel regulators of metastasis"

### Sheet: Tertiary screen library sgRNAs
ID	sgRNA	Gene_symbol
Bcl2l13_23589.8	GATATGCCTCATATGTCAC	Bcl2l13
Bcl2l13_23590.9	GGTGTTGTAGCAAAACTAG	Bcl2l13
Cnbp_153784.3	GAGAAGCCGCGGCAGAGG	Cnbp
Cnbp_153788.7	GTCACGAGCCAGATGGCC	Cnbp
Ctnna1_142786.2	GATGGTATATTGAAACTG	Ctnna1
Ctnna1_142794.10	GATTTGATGAAGAGCGCTGC	Ctnna1
Cul7_164633.1	GGATGCTGGAGAATTACG	Cul7
Cul7_164637.5	GCTGGTGCAGGCCATGCGCT	Cul7
Kpna2_13567.2	GGTAGTCACCTGGTTGTTC	Kpna2
Kpna2_13575.10	GTTCCCGATCTGTCTACCT	Kpna2
Nupr1_164794.2	GCAACCTCTAAACCTAG	Nupr1
Nupr1_164801.9	GCCCTGGCGGGCATGAG	Nupr1
Oas1g_190907.2	GAGGATGGTGTAGATTAA	Oas1g
Oas1g_190908.3	GGTACCAGTGTTTGACCAGG	Oas1g
Pdpn_36807.1	GGTTCTGGGACTCTGCGC	Pdpn
Pdpn_36808.2	GACCGTGCCAGTGTTGTTCT	Pdpn
Pnpla3_28704.1	GGGCTTCTACCACGTCG	Pnpla3
Pnpla3_28710.7	GCCAGGAGCCGCAACAT	Pnpla3
Rad50_104355.6	GAGATCAGATTACGAGTA	Rad50
Rad50_104357.8	GAGAAATGATAAGTTGTCTT	Rad50
Rheb_166813.2	GATGGCGATCTTCCGGGACT	Rheb
Rheb_166816.5	GGAGTATGTCTGAGGAAAAA	Rheb
Ubb_220834.1	GACCGGCAAGACCATCACCT	Ubb
Ubb_220838.5	GCATGCCACCTCTCAGGCGA	Ubb
Vav2_31542.1	GCCGAGGGCCACACGACG	Vav2
Vav2_31549.8	GACGACGTCTACCGGAGCC	Vav2
Rpl22_192601.1	GCTCTTGCTGCGTTCGA	Rpl22
Rpl22_192603.3	GGTCACGACTCCTCCGCCG	Rpl22
Smad4_226367.1	GATGTGTCATAGACAAGG	Smad4
Smad4_226368.2	GACAGGCATCGTTACTTGT	Smad4
None_227963.4501	GCAGGATCGCGCCGTATAAT	None
None_227963.4502	GGTAATCATACGGGCCGC	None
None_227963.4503	GTCCGCGTAACCGGTGTA	None
None_227963.4504	GCGCGCGCTACGCGTGTTA	None
None_227963.4506	GTTAACAGGTCGTCGACG	None
None_227963.4507	GAGTAATACGTCGACCGG	None
None_227963.4508	GTCGCTATCGCGTGCCGC	None
None_227963.4510	GTTTGCTCGAACGTGCCGG	None
None_227963.4511	GGAATTAATGTCGGCTCGCG	None
None_227963.4512	GCGCTTATCTCCGCTACG	None
None_227963.4514	GGGAACTCTACGCGAACGGG	None
None_227963.4515	GCGCGAGACGTATCCCGAAC	None
None_227963.4516	GCCCCGTGCGTGACCGGT	None
None_227963.4517	GATCGCGGACGTTAGTTG	None
None_227963.4519	GGGCGTAAATCAATCGGTG	None
Safe_227963.4501	GAAACAGCAACCAACCTA	Safe
Safe_227963.4502	GATTTGACAGAAAGAAAG	Safe
Safe_227963.4503	GGGTCCAGGTAAAGTGATTT	Safe
Safe_227963.4504	GATTCATAAACGTGAATCT	Safe
Safe_227963.4505	GACTGTAAGAATTTGACAGT	Safe
Safe_227963.4506	GGTTCCCCTCTCTTAGTGCC	Safe
Safe_227963.4507	GGCCTGGCTGTTAATACACT	Safe
Safe_227963.4508	GTTCCCTACAAACTCATAC	Safe
Safe_227963.4509	GACTGAGGAAGTATCTAT	Safe
Safe_227963.4510	GTTCTGGTCACATACAGGAG	Safe
Safe_227963.4511	GAGGTCTATCGTTCCACAGC	Safe
Safe_227963.4512	GTGCTTCTGCCTGCATTG	Safe
Safe_227963.4513	GAGTGTTCTGGGTTAATA	Safe
Safe_227963.4514	GACCTTCTGGTTCTTACCCA	Safe
Safe_227963.4515	GTGAAGGTTAGAGAAGTCAC	Safe
