## Supplemental Table 12 for "Forward genetic screening in engineered colorectal cancer organoids identifies novel regulators of metastasis"

### Sheet: raw read counts
sgRNA	Gene	primary_s4	primary_s5	primary_s11	primary_s12	primary_s13	liver3.1_s38	lymph1_s49	lymph2_s50	lymph3_s51	lymph4_s52	bignet?_s53	lymph_s61	small_lymph_s62	lymph_s63	peritoneal_s71
Safe_227963.4512	Safe	37834	4270680	1035245	2642	2548272	4411	43	11295	70299	25291	49	780	30237	149	562
Oas1g_190907.2	Oas1g	212396	1135	1285	1315	2286230	3	134	10006	109684	125770	136	2026	955	1	3956
Ctnna1_142794.10	Ctnna1	71778	27123	78127	2310	659615	350	1160	3570	2900	2567	379	408094	399334	1752	2259
Pnpla3_28710.7	Pnpla3	17925	241	96640	3854	81630	396	2028	1345	2848	268	346	540128	1117	1120	2308
Smad4_226367.1	Smad4	94702	49039	116720	3224470	77549	670182	1910946	3113878	2877265	341590	71782	1980886	40288	135306	39252
Safe_227963.4506	Safe	23734	1603	2593705	3240	25490	11975	1133	19034	714	1332	3582	1975	2784	364729	2393
Safe_227963.4502	Safe	47082	4589	28793	996	25334	2713	748	21346	341	3274	112	1010	590644	680	233
None_227963.4507	None	30999	708	35229	696	2661	443	569	247382	309	714	134	414	960	236	174
Safe_227963.4504	Safe	2785	1071	17792	1644	1631	56	1454	1464	113465	999	317	1166	1485	579	491
Safe_227963.4507	Safe	23501	768	40323	948	1512	263	1092	1123	1431	847	388	1914	1307	681	2354
Safe_227963.4505	Safe	85699	2195	248831	10481	1476	14547	86978	1013	842	1778	201	1206	2414	363	2911
None_227963.4503	None	10754	6	66304	300	1364	272	235	97023	95	48	36	159	106	110	41
Bcl2l13_23589.8	Bcl2l13	29928	3647	32628	2705	1225	188	2105	950	62775	2776	128424	3652	460262	4251	2819
None_227963.4504	None	21484	3681	33743	291	1085	225	250	799	108	2719	0	709	660924	607	87
None_227963.4502	None	44163	2189	15372	3065	909	172	109347	1122	654	272959	914	905	2850	1253	192
Ubb_220834.1	Ubb	13938	867	53721	1484	890	408	996	598	103	650	5	564	1334	529	428
Safe_227963.4501	Safe	46363	19246	35124	1022	823	477	744	540	75117	223807	226	3424	2809707	2685	649
None_227963.4508	None	4	3941	42892	341	813	283	147	456	1	2999	16	629	735129	736	4
None_227963.4501	None	22177	304	75900	1122	597	444	799	43228	322	255	17	868	679	290	243
Rheb_166813.2	Rheb	7955	130	497	423	463	0	2	0	55	61	0	44	75	2	2449
None_227963.4517	None	16378	2325	121652	495	461	448	0	0	116	1722	0	109	2292	1	2905
None_227963.4510	None	67832	8505	158	1106	357	9	727	177	906	288	92706	1404	519	802	670
Cul7_164633.1	Cul7	22232	26	37	60	299	31	24	238	297	0	0	314	0	0	2195
Safe_227963.4503	Safe	43	997	3614	268	293	189	299	289	115	161990	438	55	904	474	0
Safe_227963.4510	Safe	71197	360	40	34	248	19	0	143	397	178	379	449	240	461	299
None_227963.4506	None	17418	44	117	586	237	63	571	280	171	105	113	283	224	217	2296
Safe_227963.4513	Safe	26111	413	156	399	182	1	137	0	836	286	3	1118	399	17	4515
None_227963.4512	None	15118	1186	148	631	178	13	52658	44	157	918	6495	1309	2458	1560432	1005
Ubb_220838.5	Ubb	31593	27	1	1	148	10	72	137	182	23	31060	219	2	175	118
Safe_227963.4511	Safe	15	820	46818	104	126	157	0	0	0	564	200	0	789	238	7
Cnbp_153784.3	Cnbp	25401	191	47799	156	119	162	95	24	131	187	25440	319	378	210646	111
Cul7_164637.5	Cul7	8876	271	123278	615	108	538	87919	48	99	276	47	67	352	10	410
Rpl22_192601.1	Rpl22	1200456	1492	99	127	107	0	0	3	6606	383	2	8206	484	3	5321
None_227963.4515	None	33164	432	54	116	72	0	36	0	182	316	2	217	406	3	136
Pdpn_36808.2	Pdpn	475	0	55	56	71	0	15	11	409	9	13995	466	0	86	299
Safe_227963.4508	Safe	0	0	56150	66	63	196	0	0	0	0	0	0	0	0	0
Oas1g_190908.3	Oas1g	26804	19	124958	58	60	409	2	0	1256	1	1	281750	163	164	1116
Kpna2_13567.2	Kpna2	13038	227	23	80	53	2	42	29	61	191	19	98	220	14	74
Bcl2l13_23590.9	Bcl2l13	1	309	50	50	49	0	0	0	1	247	0	2	303	0	0
None_227963.4511	None	25459	396	42	118	42	8	62	0	110	289	0	157	395	0	109
Kpna2_13575.10	Kpna2	43643	317	49	38	38	0	1	2	257	202	0	278	285	0	1743
Nupr1_164794.2	Nupr1	2535344	2266	18	102	28	11	201	105	13769	301	108	16706	208	9	10952
Safe_227963.4515	Safe	16214	314	396	19	27	206	1	1	98	251	0	141	312	36	87
Safe_227963.4514	Safe	13072	214	27	40	25	2	14	13	79	168	24885	114	177	147	57
Pdpn_36807.1	Pdpn	63908	249	23	36	22	0	10	0	1994	129	39	393353	500	234	3273
None_227963.4516	None	11865	192	24	56	17	2	22	0	51	154	0	85	212	0	39
Vav2_31542.1	Vav2	10721	90	11	9	17	0	0	2	53	65	0	116	115	46	47
Cnbp_153788.7	Cnbp	10913	105	17	11	12	0	114	9	17637	80	16	166	84	0	94
Nupr1_164801.9	Nupr1	56430	161	6	8	11	0	50	0	283	143	0	330	159	1	226
Smad4_226368.2	Smad4	9373	82	184	70	10	122	29	23	48	56	0	79	85	21	41
Pnpla3_28704.1	Pnpla3	30202	109	2	756	2	1	146362	216	65545	142	1151	730	183	240623	1534
None_227963.4519	None	17164	8	0	760	0	14	105731	83	167	115	42686	111	1	245	76
Rad50_104357.8	Rad50	32	0	2	1	0	0	0	0	21	1	0	46	25	21	4217
None_227963.4514	None	18700	32646	1	1	0	2	2	0	86	226	0	149	345	9	94
Ctnna1_142786.2	Ctnna1	39050	30	101	0	0	49	0	0	226	0	0	289	7	7	2198
Safe_227963.4509	Safe	4629	3	78	0	0	40	0	0	26	0	0	36	7	8	19
Vav2_31549.8	Vav2	16745	15	10	0	0	0	33	50	113	48	56527	210	0	340	62
Rad50_104355.6	Rad50	24065	266	0	0	0	0	0	0	119	169	0	146	233	6	131
Rpl22_192603.3	Rpl22	0	23	0	0	0	5	0	0	0	18	0	1	21	1	0
Rheb_166816.5	Rheb	0	0	0	0	0	0	0	0	0	0	0	0	0	0	0

### Sheet: normalized read counts
sgRNA	Gene	primary_s4	primary_s5	primary_s11	primary_s12	primary_s13	liver3.1_s38	lymph1_s49	lymph2_s50	lymph3_s51	lymph4_s52	bignet?_s53	lymph_s61	small_lymph_s62	lymph_s63	peritoneal_s71
Bcl2l13_23589.8	Bcl2l13	32086.4	4719.21	36291.2	4760.97	1232.07	1523.04	4815.53	1528.26	105287	13530.6	1.46852e+06	5743.21	460262	9665.63	147137
Bcl2l13_23590.9	Bcl2l13	1.07212	399.845	55.6135	88.0031	49.2828	0	0	0	1.67721	1203.91	0	3.14524	303	0	0
Cnbp_153784.3	Cnbp	27232.9	247.153	53165.4	274.57	119.687	1312.4	217.328	38.6087	219.715	911.462	290905	501.666	378	478952	5793.61
Cnbp_153788.7	Cnbp	11700	135.87	18.9086	19.3607	12.0693	0	260.794	14.4783	29581	389.93	182.959	261.055	84	0	4906.3
Ctnna1_142786.2	Ctnna1	41866.2	38.8199	112.339	0	0	396.961	0	0	379.05	0	0	454.488	7	15.9161	114724
Ctnna1_142794.10	Ctnna1	76954.5	35097.1	86898.4	4065.75	663422	2835.44	2653.69	5743.05	4863.92	12511.9	4333.85	641777	399334	3983.58	117908
Cul7_164633.1	Cul7	23835.3	33.6439	41.154	105.604	300.725	251.139	54.9039	382.87	498.132	0	0	493.803	0	0	114567
Cul7_164637.5	Cul7	9516.12	350.673	137119	1082.44	108.623	4358.47	201129	77.2175	166.044	1345.26	537.443	105.366	352	22.7373	21399.8
Kpna2_13567.2	Kpna2	13978.3	293.737	25.5822	140.805	53.3059	16.2025	96.0818	46.6522	102.31	930.959	217.264	154.117	220	31.8322	3862.4
Kpna2_13575.10	Kpna2	46790.5	410.197	54.5013	66.8824	38.2193	0	2.28766	3.21739	431.044	984.574	0	437.189	285	0	90975.3
None_227963.4501	None	23776.4	393.375	84421.4	1974.79	600.445	3596.96	1827.84	69540.8	540.062	1242.9	194.394	1365.04	679	659.382	12683.3
None_227963.4502	None	47348	2832.56	17097.8	5394.59	914.246	1393.42	250149	1804.96	1096.9	1.33044e+06	10451.5	1423.22	2850	2848.99	10021.4
None_227963.4503	None	11529.6	7.76398	73748	528.019	1371.87	2203.54	537.601	156081	159.335	233.958	411.658	250.047	106	250.11	2139.98
None_227963.4504	None	23033.4	4763.2	37531.4	512.178	1091.26	1822.78	571.916	1285.35	181.139	13252.8	0	1114.99	660924	1380.15	4540.93
None_227963.4506	None	18674.2	56.9359	130.136	1031.4	238.368	510.379	1306.26	450.435	286.803	511.784	1292.15	445.052	224	493.4	119839
None_227963.4507	None	33234.6	916.15	39184.2	1225	2676.36	3588.86	1301.68	397963	518.259	3480.13	1532.28	651.065	960	536.601	9081.87
None_227963.4508	None	4.28847	5099.64	47707.5	600.181	817.692	2292.65	336.286	733.566	1.67721	14617.5	182.959	989.179	735129	1673.47	208.779
None_227963.4510	None	72723.9	11005.4	175.739	1946.63	359.06	72.9113	1663.13	284.739	1519.55	1403.75	1.06009e+06	2207.96	519	1823.53	34970.4
None_227963.4511	None	27295.1	512.423	46.7154	207.687	42.2424	64.81	141.835	0	184.493	1408.62	0	246.902	395	0	5689.22
None_227963.4512	None	16208.3	1534.68	164.616	1110.6	179.027	105.316	120464	70.7827	263.322	4474.45	74270	2058.56	2458	3.548e+06	52455.6
None_227963.4514	None	20048.6	42243.8	1.11227	1.76006	0	16.2025	4.57533	0	144.24	1101.55	0	234.321	345	20.4636	4906.3
None_227963.4515	None	35555.7	559.007	60.0626	204.167	72.4155	0	82.3559	0	305.253	1540.22	22.8699	341.259	406	6.82119	7098.47
None_227963.4516	None	12720.7	248.447	26.6945	98.5635	17.0981	16.2025	50.3286	0	85.5378	750.616	0	133.673	212	0	2035.59
None_227963.4517	None	17559.2	3008.54	135310	871.231	463.66	3629.36	0	0	194.557	8393.25	0	171.416	2292	2.27373	151625
None_227963.4519	None	18401.8	10.352	0	1337.65	0	113.418	241877	133.522	280.094	560.525	488112	174.561	1	557.064	3966.79
Nupr1_164794.2	Nupr1	2.71819e+06	2932.2	20.0209	179.526	28.1616	89.1138	459.82	168.913	23093.5	1467.11	1234.97	26272.2	208	20.4636	571636
Nupr1_164801.9	Nupr1	60499.6	208.334	6.67362	14.0805	11.0635	0	114.383	0	474.651	697	0	518.965	159	2.27373	11796
Oas1g_190907.2	Oas1g	227714	1468.69	1429.27	2314.48	2.29942e+06	24.3038	306.547	16096.6	183963	613019	1555.15	3186.13	955	2.27373	206482
Oas1g_190908.3	Oas1g	28737.1	24.5859	138987	102.084	60.3463	3313.41	4.57533	0	2106.58	4.87413	11.4349	443086	163	372.892	58249.2
Pdpn_36807.1	Pdpn	68517	322.205	25.5822	63.3623	22.127	0	22.8766	0	3344.36	628.763	445.963	618595	500	532.053	170833
Pdpn_36808.2	Pdpn	509.256	0	61.1749	98.5635	71.4097	0	34.3149	17.6957	685.98	43.8672	160032	732.841	0	195.541	15606.2
Pnpla3_28704.1	Pnpla3	32380.1	141.046	2.22454	1330.61	2.01154	8.10125	334827	347.479	109933	692.126	13161.6	1148.01	183	547112	80066.6
Pnpla3_28710.7	Pnpla3	19217.7	311.853	107490	6783.28	82101.1	3208.1	4639.38	2163.7	4776.7	1306.27	3956.49	849417	1117	2546.58	120465
Rad50_104355.6	Rad50	25800.5	344.203	0	0	0	0	0	0	199.588	823.728	0	229.603	233	13.6424	6837.5
Rad50_104357.8	Rad50	34.3078	0	2.22454	1.76006	0	0	0	0	35.2215	4.87413	0	72.3406	25	47.7484	220105
Rheb_166813.2	Rheb	8528.7	168.22	552.799	744.507	465.672	0	4.57533	0	92.2467	297.322	0	69.1953	75	4.54746	127825
Rheb_166816.5	Rheb	0	0	0	0	0	0	0	0	0	0	0	0	0	0	0
Rpl22_192601.1	Rpl22	1.28703e+06	1930.64	110.115	223.528	107.617	0	0	4.82609	11079.7	1866.79	22.8699	12904.9	484	6.82119	277728
Rpl22_192603.3	Rpl22	0	29.7619	0	0	0	40.5063	0	0	0	87.7343	0	1.57262	21	2.27373	0
Safe_227963.4501	Safe	49706.6	24904.3	39067.4	1798.78	827.749	3864.3	1702.02	868.697	125987	1.09086e+06	2584.3	5384.65	2809707	6104.97	33874.3
Safe_227963.4502	Safe	50477.5	5938.15	32025.6	1753.02	25480.2	21978.7	1711.17	34339.3	571.929	15957.9	1280.71	1588.35	590644	1546.14	12161.4
Safe_227963.4503	Safe	46.1011	1290.12	4019.75	471.697	294.691	1531.14	684.011	464.914	192.879	789560	5008.51	86.4942	904	1077.75	0
Safe_227963.4504	Safe	2985.85	1385.87	19789.5	2893.54	1640.41	453.67	3326.26	2355.13	190305	4869.25	3624.88	1833.68	1485	1316.49	25627.6
Safe_227963.4505	Safe	91879.5	2840.32	276767	18447.2	1484.52	117849	198976	1629.61	1412.21	8666.2	2298.42	1896.58	2414	825.364	151939
Safe_227963.4506	Safe	25445.7	2074.28	2.8849e+06	5702.6	25637.1	97012.5	2591.92	30619.9	1197.53	6492.34	40960	3105.93	2784	829296	124902
Safe_227963.4507	Safe	25195.9	993.79	44850.1	1668.54	1520.73	2130.63	2498.13	1806.57	2400.09	4128.39	4436.76	3010	1307	1548.41	122866
Safe_227963.4508	Safe	0	0	62454	116.164	63.3636	1587.85	0	0	0	0	0	0	0	0	0
Safe_227963.4509	Safe	4962.84	3.88199	86.7571	0	0	324.05	0	0	43.6075	0	0	56.6144	7	18.1899	991.698
Safe_227963.4510	Safe	76331.6	465.839	44.4908	59.8421	249.431	153.924	0	230.044	665.853	867.595	4333.85	706.107	240	1048.19	15606.2
Safe_227963.4511	Safe	16.0818	1061.08	52074.3	183.047	126.727	1271.9	0	0	0	2749.01	2286.99	0	789	541.148	365.363
Safe_227963.4512	Safe	40562.5	5.52625e+06	1.15147e+06	4650.09	2.56298e+06	35734.6	98.3695	18170.2	117906	123272	560.312	1226.64	30237	338.786	29333.4
Safe_227963.4513	Safe	27994.1	534.421	173.514	702.265	183.05	8.10125	313.41	0	1402.15	1394	34.3048	1758.19	399	38.6534	235659
Safe_227963.4514	Safe	14014.7	276.915	30.0313	70.4025	25.1443	16.2025	32.0273	20.9131	132.5	818.854	284559	179.279	177	334.238	2975.09
Safe_227963.4515	Safe	17383.3	406.315	440.459	33.4412	27.1558	1668.86	2.28766	1.6087	164.367	1223.41	0	221.74	312	81.8543	4540.93
Smad4_226367.1	Smad4	101532	63456.3	129824	5.67527e+06	77996.5	5.42931e+06	4.3716e+06	5.00929e+06	4.82578e+06	1.66495e+06	820823	3.11518e+06	40288	307649	2.04874e+06
Smad4_226368.2	Smad4	10049	106.108	204.658	123.204	10.0577	988.353	66.3422	37	80.5062	272.951	0	124.237	85	47.7484	2139.98
Ubb_220834.1	Ubb	14943.2	1121.9	59752.3	2611.93	895.136	3305.31	2278.51	962.001	172.753	3168.18	57.1747	886.958	1334	1202.8	22339.3
Ubb_220838.5	Ubb	33871.4	34.9379	1.11227	1.76006	148.854	81.0125	164.712	220.392	305.253	112.105	355169	344.404	2	397.903	6158.97
Vav2_31542.1	Vav2	11494.2	116.46	12.235	15.8406	17.0981	0	0	3.21739	88.8922	316.818	0	182.424	115	104.592	2453.15
Vav2_31549.8	Vav2	17952.6	19.41	11.1227	0	0	0	75.4929	80.4349	189.525	233.958	646383	330.25	0	773.069	3236.07
