## Supplemental Table 13 for "Forward genetic screening in engineered colorectal cancer organoids identifies novel regulators of metastasis"

### Sheet: tertiary_screen_ms_9847
sgRNA	Gene	primary_s4_9847	Running % sum	% of total PT reads			sgRNA	Gene	lymph1_s49_9847	Running % sum	% of total PT reads			sgRNA	Gene	lymph2_s50_9847	Running % sum	% of total PT reads			sgRNA	Gene	lymph3_s51_9847	Running % sum	% of total PT reads			sgRNA	Gene	lymph4_s52_9847	Running % sum	% of total PT reads
Nupr1_164794.2	Nupr1	2.71819e+06	0.472229	0.472229			Smad4_226367.1	Smad4	4.3716e+06	0.759476	0.759476			Smad4_226367.1	Smad4	5.00929e+06	0.87026	0.87026			Smad4_226367.1	Smad4	4.82578e+06	0.838381	0.838381			Smad4_226367.1	Smad4	1.66495e+06	0.289251	0.289251
Rpl22_192601.1	Rpl22	1.28703e+06	0.695825	0.223595			Pnpla3_28704.1	Pnpla3	334827	0.817645	0.0581693			None_227963.4507	None	397963	0.939398	0.0691378			Safe_227963.4504	Safe	190305	0.871442	0.0330616			None_227963.4502	None	1.33044e+06	0.520387	0.231136
Oas1g_190907.2	Oas1g	227714	0.735385	0.0395606			None_227963.4502	None	250149	0.861103	0.0434583			None_227963.4503	None	156081	0.966514	0.0271158			Oas1g_190907.2	Oas1g	183963	0.903402	0.0319598			Safe_227963.4501	Safe	1.09086e+06	0.709903	0.189515
Smad4_226367.1	Smad4	101532	0.753024	0.0176391			None_227963.4519	None	241877	0.903124	0.0420211			None_227963.4501	None	69540.8	0.978595	0.0120813			Safe_227963.4501	Safe	125987	0.92529	0.0218877			Safe_227963.4503	Safe	789560	0.847072	0.13717
Safe_227963.4505	Safe	91879.5	0.768986	0.0159622			Cul7_164637.5	Cul7	201129	0.938066	0.034942			Safe_227963.4502	Safe	34339.3	0.984561	0.00596574			Safe_227963.4512	Safe	117906	0.945773	0.0204838			Oas1g_190907.2	Oas1g	613019	0.953572	0.106499
Ctnna1_142794.10	Ctnna1	76954.5	0.782356	0.0133693			Safe_227963.4505	Safe	198976	0.972634	0.034568			Safe_227963.4506	Safe	30619.9	0.989881	0.00531958			Pnpla3_28704.1	Pnpla3	109933	0.964872	0.0190986			Safe_227963.4512	Safe	123272	0.974988	0.0214159
Safe_227963.4510	Safe	76331.6	0.795617	0.013261			None_227963.4512	None	120464	0.993562	0.0209281			Safe_227963.4512	Safe	18170.2	0.993037	0.0031567			Bcl2l13_23589.8	Bcl2l13	105287	0.983163	0.0182914			Safe_227963.4502	Safe	15957.9	0.97776	0.00277236
None_227963.4510	None	72723.9	0.808251	0.0126343			Bcl2l13_23589.8	Bcl2l13	4815.53	0.994399	0.000836599			Oas1g_190907.2	Oas1g	16096.6	0.995834	0.00279646			Cnbp_153788.7	Cnbp	29581	0.988303	0.00513909			None_227963.4508	None	14617.5	0.9803	0.00253949
Pdpn_36807.1	Pdpn	68517	0.820154	0.0119034			Pnpla3_28710.7	Pnpla3	4639.38	0.995205	0.000805997			Ctnna1_142794.10	Ctnna1	5743.05	0.996832	0.000997737			Nupr1_164794.2	Nupr1	23093.5	0.992315	0.00401203			Bcl2l13_23589.8	Bcl2l13	13530.6	0.98265	0.00235066
Nupr1_164801.9	Nupr1	60499.6	0.830665	0.0105106			Safe_227963.4504	Safe	3326.26	0.995783	0.00057787			Safe_227963.4504	Safe	2355.13	0.997241	0.000409156			Rpl22_192601.1	Rpl22	11079.7	0.994239	0.00192486			None_227963.4504	None	13252.8	0.984953	0.00230239
Safe_227963.4502	Safe	50477.5	0.839434	0.00876942			Ctnna1_142794.10	Ctnna1	2653.69	0.996244	0.000461024			Pnpla3_28710.7	Pnpla3	2163.7	0.997617	0.000375898			Ctnna1_142794.10	Ctnna1	4863.92	0.995084	0.000845005			Ctnna1_142794.10	Ctnna1	12511.9	0.987126	0.00217368
Safe_227963.4501	Safe	49706.6	0.84807	0.0086355			Safe_227963.4506	Safe	2591.92	0.996694	0.000450293			Safe_227963.4507	Safe	1806.57	0.99793	0.000313854			Pnpla3_28710.7	Pnpla3	4776.7	0.995914	0.000829853			Safe_227963.4505	Safe	8666.2	0.988632	0.00150557
None_227963.4502	None	47348	0.856296	0.00822573			Safe_227963.4507	Safe	2498.13	0.997128	0.000433998			None_227963.4502	None	1804.96	0.998244	0.000313574			Pdpn_36807.1	Pdpn	3344.36	0.996495	0.000581014			None_227963.4517	None	8393.25	0.99009	0.00145815
Kpna2_13575.10	Kpna2	46790.5	0.864424	0.00812888			Ubb_220834.1	Ubb	2278.51	0.997524	0.000395845			Safe_227963.4505	Safe	1629.61	0.998527	0.000283111			Safe_227963.4507	Safe	2400.09	0.996912	0.000416966			Safe_227963.4506	Safe	6492.34	0.991218	0.00112791
Ctnna1_142786.2	Ctnna1	41866.2	0.871698	0.0072734			None_227963.4501	None	1827.84	0.997842	0.00031755			Bcl2l13_23589.8	Bcl2l13	1528.26	0.998793	0.000265504			Oas1g_190908.3	Oas1g	2106.58	0.997278	0.000365975			Safe_227963.4504	Safe	4869.25	0.992064	0.000845933
Safe_227963.4512	Safe	40562.5	0.878745	0.0070469			Safe_227963.4502	Safe	1711.17	0.998139	0.000297281			None_227963.4504	None	1285.35	0.999016	0.000223303			None_227963.4510	None	1519.55	0.997542	0.000263991			None_227963.4512	None	4474.45	0.992841	0.000777344
None_227963.4515	None	35555.7	0.884922	0.00617708			Safe_227963.4501	Safe	1702.02	0.998435	0.000295691			Ubb_220834.1	Ubb	962.001	0.999183	0.000167128			Safe_227963.4505	Safe	1412.21	0.997788	0.000245343			Safe_227963.4507	Safe	4128.39	0.993559	0.000717222
Ubb_220838.5	Ubb	33871.4	0.890806	0.00588447			None_227963.4510	None	1663.13	0.998723	0.000288935			Safe_227963.4501	Safe	868.697	0.999334	0.000150918			Safe_227963.4513	Safe	1402.15	0.998031	0.000243595			None_227963.4507	None	3480.13	0.994163	0.000604601
None_227963.4507	None	33234.6	0.89658	0.00577383			None_227963.4506	None	1306.26	0.99895	0.000226935			None_227963.4508	None	733.566	0.999461	0.000127442			Safe_227963.4506	Safe	1197.53	0.998239	0.000208046			Ubb_220834.1	Ubb	3168.18	0.994714	0.000550407
Pnpla3_28704.1	Pnpla3	32380.1	0.902206	0.00562538			None_227963.4507	None	1301.68	0.999177	0.00022614			Safe_227963.4503	Safe	464.914	0.999542	8.07691e-05			None_227963.4502	None	1096.9	0.99843	0.000190563			Safe_227963.4511	Safe	2749.01	0.995191	0.000477584
Bcl2l13_23589.8	Bcl2l13	32086.4	0.90778	0.00557434			Safe_227963.4503	Safe	684.011	0.999295	0.000118833			None_227963.4506	None	450.435	0.99962	7.82538e-05			Pdpn_36808.2	Pdpn	685.98	0.998549	0.000119175			Rpl22_192601.1	Rpl22	1866.79	0.995515	0.000324317
Oas1g_190908.3	Oas1g	28737.1	0.912772	0.00499247			None_227963.4504	None	571.916	0.999395	9.93586e-05			Cul7_164633.1	Cul7	382.87	0.999687	6.65158e-05			Safe_227963.4510	Safe	665.853	0.998665	0.000115678			None_227963.4515	None	1540.22	0.995783	0.000267582
Safe_227963.4513	Safe	27994.1	0.917636	0.0048634			None_227963.4503	None	537.601	0.999488	9.33971e-05			Pnpla3_28704.1	Pnpla3	347.479	0.999747	6.03673e-05			Safe_227963.4502	Safe	571.929	0.998764	9.93609e-05			Nupr1_164794.2	Nupr1	1467.11	0.996038	0.000254881
None_227963.4511	None	27295.1	0.922378	0.00474196			Nupr1_164794.2	Nupr1	459.82	0.999568	7.98843e-05			None_227963.4510	None	284.739	0.999797	4.94676e-05			None_227963.4501	None	540.062	0.998858	9.38247e-05			None_227963.4511	None	1408.62	0.996283	0.000244719
Cnbp_153784.3	Cnbp	27232.9	0.927109	0.00473115			None_227963.4508	None	336.286	0.999626	5.84228e-05			Safe_227963.4510	Safe	230.044	0.999837	3.99654e-05			None_227963.4507	None	518.259	0.998948	9.00367e-05			None_227963.4510	None	1403.75	0.996527	0.000243872
Rad50_104355.6	Rad50	25800.5	0.931591	0.00448231			Safe_227963.4513	Safe	313.41	0.999681	5.44485e-05			Ubb_220838.5	Ubb	220.392	0.999875	3.82885e-05			Cul7_164633.1	Cul7	498.132	0.999034	8.65402e-05			Safe_227963.4513	Safe	1394	0.996769	0.000242179
Safe_227963.4506	Safe	25445.7	0.936012	0.00442066			Oas1g_190907.2	Oas1g	306.547	0.999734	5.32562e-05			Nupr1_164794.2	Nupr1	168.913	0.999904	2.93452e-05			Nupr1_164801.9	Nupr1	474.651	0.999117	8.24608e-05			Cul7_164637.5	Cul7	1345.26	0.997002	0.000233711
Safe_227963.4507	Safe	25195.9	0.940389	0.00437726			Cnbp_153788.7	Cnbp	260.794	0.999779	4.53075e-05			None_227963.4519	None	133.522	0.999928	2.31967e-05			Kpna2_13575.10	Kpna2	431.044	0.999192	7.48849e-05			Pnpla3_28710.7	Pnpla3	1306.27	0.997229	0.000226937
Cul7_164633.1	Cul7	23835.3	0.94453	0.0041409			Cnbp_153784.3	Cnbp	217.328	0.999817	3.77563e-05			Vav2_31549.8	Vav2	80.4349	0.999942	1.39739e-05			Ctnna1_142786.2	Ctnna1	379.05	0.999258	6.58521e-05			None_227963.4501	None	1242.9	0.997445	0.000215929
None_227963.4501	None	23776.4	0.948661	0.00413066			Ubb_220838.5	Ubb	164.712	0.999846	2.86153e-05			Cul7_164637.5	Cul7	77.2175	0.999955	1.34149e-05			Ubb_220838.5	Ubb	305.253	0.999311	5.30314e-05			Safe_227963.4515	Safe	1223.41	0.997658	0.000212542
None_227963.4504	None	23033.4	0.952662	0.00400158			None_227963.4511	None	141.835	0.99987	2.46409e-05			None_227963.4512	None	70.7827	0.999967	1.2297e-05			None_227963.4515	None	305.253	0.999364	5.30314e-05			Bcl2l13_23590.9	Bcl2l13	1203.91	0.997867	0.000209155
None_227963.4514	None	20048.6	0.956145	0.00348303			Nupr1_164801.9	Nupr1	114.383	0.99989	1.98717e-05			Kpna2_13567.2	Kpna2	46.6522	0.999975	8.10486e-06			None_227963.4506	None	286.803	0.999413	4.98262e-05			None_227963.4514	None	1101.55	0.998058	0.000191372
Pnpla3_28710.7	Pnpla3	19217.7	0.959484	0.00333868			Safe_227963.4512	Safe	98.3695	0.999907	1.70897e-05			Cnbp_153784.3	Cnbp	38.6087	0.999982	6.70747e-06			None_227963.4519	None	280.094	0.999462	4.86606e-05			Kpna2_13575.10	Kpna2	984.574	0.998229	0.000171049
None_227963.4506	None	18674.2	0.962728	0.00324425			Kpna2_13567.2	Kpna2	96.0818	0.999924	1.66922e-05			Smad4_226368.2	Smad4	37	0.999989	6.42799e-06			None_227963.4512	None	263.322	0.999508	4.57468e-05			Kpna2_13567.2	Kpna2	930.959	0.998391	0.000161735
None_227963.4519	None	18401.8	0.965925	0.00319694			None_227963.4515	None	82.3559	0.999938	1.43076e-05			Safe_227963.4514	Safe	20.9131	0.999992	3.63321e-06			Cnbp_153784.3	Cnbp	219.715	0.999546	3.81709e-05			Cnbp_153784.3	Cnbp	911.462	0.998549	0.000158348
Vav2_31549.8	Vav2	17952.6	0.969044	0.0031189			Vav2_31549.8	Vav2	75.4929	0.999952	1.31153e-05			Pdpn_36808.2	Pdpn	17.6957	0.999995	3.07426e-06			Rad50_104355.6	Rad50	199.588	0.999581	3.46743e-05			Safe_227963.4510	Safe	867.595	0.9987	0.000150727
None_227963.4517	None	17559.2	0.972095	0.00305054			Smad4_226368.2	Smad4	66.3422	0.999963	1.15256e-05			Cnbp_153788.7	Cnbp	14.4783	0.999998	2.5153e-06			None_227963.4517	None	194.557	0.999615	3.38002e-05			Rad50_104355.6	Rad50	823.728	0.998843	0.000143106
Safe_227963.4515	Safe	17383.3	0.975115	0.00302			Cul7_164633.1	Cul7	54.9039	0.999973	9.53842e-06			Rpl22_192601.1	Rpl22	4.82609	0.999999	8.38434e-07			Safe_227963.4503	Safe	192.879	0.999648	3.35088e-05			Safe_227963.4514	Safe	818.854	0.998986	0.000142259
None_227963.4512	None	16208.3	0.97793	0.00281586			None_227963.4516	None	50.3286	0.999981	8.74356e-06			Vav2_31542.1	Vav2	3.21739	0.999999	5.58956e-07			Vav2_31549.8	Vav2	189.525	0.999681	3.29261e-05			None_227963.4516	None	750.616	0.999116	0.000130404
Ubb_220834.1	Ubb	14943.2	0.980526	0.00259607			Pdpn_36808.2	Pdpn	34.3149	0.999987	5.96151e-06			Kpna2_13575.10	Kpna2	3.21739	1	5.58956e-07			None_227963.4511	None	184.493	0.999713	3.20519e-05			Nupr1_164801.9	Nupr1	697	0.999237	0.000121089
Safe_227963.4514	Safe	14014.7	0.982961	0.00243477			Safe_227963.4514	Safe	32.0273	0.999993	5.56408e-06			Safe_227963.4515	Safe	1.6087	1	2.79478e-07			None_227963.4504	None	181.139	0.999744	3.14692e-05			Pnpla3_28704.1	Pnpla3	692.126	0.999357	0.000120243
Kpna2_13567.2	Kpna2	13978.3	0.98539	0.00242844			Pdpn_36807.1	Pdpn	22.8766	0.999997	3.97434e-06						1	0			Ubb_220834.1	Ubb	172.753	0.999774	3.00122e-05			Pdpn_36807.1	Pdpn	628.763	0.999467	0.000109235
None_227963.4516	None	12720.7	0.9876	0.00220996			None_227963.4514	None	4.57533	0.999998	7.94869e-07						1	0			Cul7_164637.5	Cul7	166.044	0.999803	2.88467e-05			None_227963.4519	None	560.525	0.999564	9.73796e-05
Cnbp_153788.7	Cnbp	11700	0.989632	0.00203264			Rheb_166813.2	Rheb	4.57533	0.999998	7.94869e-07						1	0			Safe_227963.4515	Safe	164.367	0.999832	2.85553e-05			None_227963.4506	None	511.784	0.999653	8.89118e-05
None_227963.4503	None	11529.6	0.991635	0.00200302			Oas1g_190908.3	Oas1g	4.57533	0.999999	7.94869e-07						1	0			None_227963.4503	None	159.335	0.99986	2.76812e-05			Cnbp_153788.7	Cnbp	389.93	0.999721	6.77424e-05
Vav2_31542.1	Vav2	11494.2	0.993632	0.00199688			Safe_227963.4515	Safe	2.28766	1	3.97434e-07						1	0			None_227963.4514	None	144.24	0.999885	2.50588e-05			Vav2_31542.1	Vav2	316.818	0.999776	5.50407e-05
Smad4_226368.2	Smad4	10049	0.995378	0.0017458			Kpna2_13575.10	Kpna2	2.28766	1	3.97434e-07						1	0			Safe_227963.4514	Safe	132.5	0.999908	2.30191e-05			Rheb_166813.2	Rheb	297.322	0.999827	5.16535e-05
Cul7_164637.5	Cul7	9516.12	0.997031	0.00165323						1	0						1	0			Kpna2_13567.2	Kpna2	102.31	0.999925	1.77742e-05			Smad4_226368.2	Smad4	272.951	0.999875	4.74197e-05
Rheb_166813.2	Rheb	8528.7	0.998513	0.00148169						1	0						1	0			Rheb_166813.2	Rheb	92.2467	0.999941	1.6026e-05			None_227963.4503	None	233.958	0.999915	4.06454e-05
Safe_227963.4509	Safe	4962.84	0.999375	0.000862191						1	0						1	0			Vav2_31542.1	Vav2	88.8922	0.999957	1.54432e-05			Vav2_31549.8	Vav2	233.958	0.999956	4.06454e-05
Safe_227963.4504	Safe	2985.85	0.999894	0.00051873						1	0						1	0			None_227963.4516	None	85.5378	0.999972	1.48604e-05			Ubb_220838.5	Ubb	112.105	0.999975	1.94759e-05
Pdpn_36808.2	Pdpn	509.256	0.999982	8.84728e-05						1	0						1	0			Smad4_226368.2	Smad4	80.5062	0.999986	1.39863e-05			Rpl22_192603.3	Rpl22	87.7343	0.999991	1.5242e-05
Safe_227963.4503	Safe	46.1011	0.99999	8.00912e-06						1	0						1	0			Safe_227963.4509	Safe	43.6075	0.999993	7.57591e-06			Pdpn_36808.2	Pdpn	43.8672	0.999998	7.62102e-06
Rad50_104357.8	Rad50	34.3078	0.999996	5.96027e-06						1	0						1	0			Rad50_104357.8	Rad50	35.2215	0.999999	6.119e-06			Rad50_104357.8	Rad50	4.87413	0.999999	8.46779e-07
Safe_227963.4511	Safe	16.0818	0.999999	2.79388e-06						1	0						1	0			Bcl2l13_23590.9	Bcl2l13	1.67721	1	2.91381e-07			Oas1g_190908.3	Oas1g	4.87413	1	8.46779e-07
None_227963.4508	None	4.28847	1	7.45034e-07						1	0						1	0			None_227963.4508	None	1.67721	1	2.91381e-07						1	0
Bcl2l13_23590.9	Bcl2l13	1.07212	1	1.86259e-07						1	0						1	0						1	0						1	0

### Sheet: tertiary_screen_ms_9848
sgRNA	Gene	primary_s5_9848	Running % sum	% of total PT reads			sgRNA	Gene	bignet?_s53_9848	Running % sum	% of total PT reads			sgRNA	Gene	peritoneal_s71_9848	Running % sum	% of total PT reads
Safe_227963.4512	Safe	5.52625e+06	0.960072	0.960072			Bcl2l13_23589.8	Bcl2l13	1.46852e+06	0.255125	0.255125			Smad4_226367.1	Smad4	2.04874e+06	0.355927	0.355927
Smad4_226367.1	Smad4	63456.3	0.971096	0.0110242			None_227963.4510	None	1.06009e+06	0.439294	0.184168			Nupr1_164794.2	Nupr1	571636	0.455237	0.0993099
None_227963.4514	None	42243.8	0.978435	0.00733899			Smad4_226367.1	Smad4	820823	0.581895	0.142601			Rpl22_192601.1	Rpl22	277728	0.503487	0.0482495
Ctnna1_142794.10	Ctnna1	35097.1	0.984532	0.0060974			Vav2_31549.8	Vav2	646383	0.694191	0.112296			Safe_227963.4513	Safe	235659	0.544427	0.0409409
Safe_227963.4501	Safe	24904.3	0.988859	0.0043266			None_227963.4519	None	488112	0.77899	0.0847994			Rad50_104357.8	Rad50	220105	0.582666	0.0382387
None_227963.4510	None	11005.4	0.990771	0.00191197			Ubb_220838.5	Ubb	355169	0.840694	0.0617034			Oas1g_190907.2	Oas1g	206482	0.618538	0.035872
Safe_227963.4502	Safe	5938.15	0.991802	0.00103163			Cnbp_153784.3	Cnbp	290905	0.891232	0.0505388			Pdpn_36807.1	Pdpn	170833	0.648217	0.0296787
None_227963.4508	None	5099.64	0.992688	0.000885958			Safe_227963.4514	Safe	284559	0.940669	0.0494362			Safe_227963.4505	Safe	151939	0.674613	0.0263962
None_227963.4504	None	4763.2	0.993516	0.000827508			Pdpn_36808.2	Pdpn	160032	0.968471	0.0278023			None_227963.4517	None	151625	0.700955	0.0263418
Bcl2l13_23589.8	Bcl2l13	4719.21	0.994336	0.000819865			None_227963.4512	None	74270	0.981374	0.0129029			Bcl2l13_23589.8	Bcl2l13	147137	0.726517	0.025562
None_227963.4517	None	3008.54	0.994858	0.000522672			Safe_227963.4506	Safe	40960	0.98849	0.00711595			Rheb_166813.2	Rheb	127825	0.748724	0.0222069
Nupr1_164794.2	Nupr1	2932.2	0.995368	0.000509409			Pnpla3_28704.1	Pnpla3	13161.6	0.990776	0.00228656			Safe_227963.4506	Safe	124902	0.770423	0.0216991
Safe_227963.4505	Safe	2840.32	0.995861	0.000493448			None_227963.4502	None	10451.5	0.992592	0.00181574			Safe_227963.4507	Safe	122866	0.791768	0.0213455
None_227963.4502	None	2832.56	0.996353	0.000492099			Safe_227963.4503	Safe	5008.51	0.993462	0.000870125			Pnpla3_28710.7	Pnpla3	120465	0.812697	0.0209284
Safe_227963.4506	Safe	2074.28	0.996714	0.000360363			Safe_227963.4507	Safe	4436.76	0.994233	0.000770796			None_227963.4506	None	119839	0.833516	0.0208195
Rpl22_192601.1	Rpl22	1930.64	0.997049	0.00033541			Safe_227963.4510	Safe	4333.85	0.994986	0.000752916			Ctnna1_142794.10	Ctnna1	117908	0.854	0.020484
None_227963.4512	None	1534.68	0.997316	0.000266619			Ctnna1_142794.10	Ctnna1	4333.85	0.995739	0.000752916			Ctnna1_142786.2	Ctnna1	114724	0.873931	0.0199309
Oas1g_190907.2	Oas1g	1468.69	0.997571	0.000255154			Pnpla3_28710.7	Pnpla3	3956.49	0.996426	0.000687359			Cul7_164633.1	Cul7	114567	0.893835	0.0199037
Safe_227963.4504	Safe	1385.87	0.997812	0.000240767			Safe_227963.4504	Safe	3624.88	0.997056	0.000629748			Kpna2_13575.10	Kpna2	90975.3	0.90964	0.0158051
Safe_227963.4503	Safe	1290.12	0.998036	0.000224131			Safe_227963.4501	Safe	2584.3	0.997505	0.000448969			Pnpla3_28704.1	Pnpla3	80066.6	0.92355	0.0139099
Ubb_220834.1	Ubb	1121.9	0.998231	0.000194906			Safe_227963.4505	Safe	2298.42	0.997904	0.000399304			Oas1g_190908.3	Oas1g	58249.2	0.933669	0.0101196
Safe_227963.4511	Safe	1061.08	0.998415	0.00018434			Safe_227963.4511	Safe	2286.99	0.998301	0.000397317			None_227963.4512	None	52455.6	0.942783	0.00911308
Safe_227963.4507	Safe	993.79	0.998588	0.00017265			Oas1g_190907.2	Oas1g	1555.15	0.998572	0.000270176			None_227963.4510	None	34970.4	0.948858	0.00607539
None_227963.4507	None	916.15	0.998747	0.000159162			None_227963.4507	None	1532.28	0.998838	0.000266203			Safe_227963.4501	Safe	33874.3	0.954743	0.00588497
None_227963.4515	None	559.007	0.998844	9.71159e-05			None_227963.4506	None	1292.15	0.999062	0.000224484			Safe_227963.4512	Safe	29333.4	0.959839	0.00509607
Safe_227963.4513	Safe	534.421	0.998937	9.28446e-05			Safe_227963.4502	Safe	1280.71	0.999285	0.000222498			Safe_227963.4504	Safe	25627.6	0.964291	0.00445226
None_227963.4511	None	512.423	0.999026	8.90229e-05			Nupr1_164794.2	Nupr1	1234.97	0.999499	0.000214551			Ubb_220834.1	Ubb	22339.3	0.968172	0.00388099
Safe_227963.4510	Safe	465.839	0.999107	8.09299e-05			Safe_227963.4512	Safe	560.312	0.999597	9.73427e-05			Cul7_164637.5	Cul7	21399.8	0.97189	0.00371778
Kpna2_13575.10	Kpna2	410.197	0.999178	7.12633e-05			Cul7_164637.5	Cul7	537.443	0.99969	9.33696e-05			Safe_227963.4510	Safe	15606.2	0.974601	0.00271126
Safe_227963.4515	Safe	406.315	0.999249	7.05889e-05			Pdpn_36807.1	Pdpn	445.963	0.999768	7.74769e-05			Pdpn_36808.2	Pdpn	15606.2	0.977313	0.00271126
Bcl2l13_23590.9	Bcl2l13	399.845	0.999318	6.94648e-05			None_227963.4503	None	411.658	0.999839	7.15171e-05			None_227963.4501	None	12683.3	0.979516	0.00220346
None_227963.4501	None	393.375	0.999387	6.83408e-05			Kpna2_13567.2	Kpna2	217.264	0.999877	3.77451e-05			Safe_227963.4502	Safe	12161.4	0.981629	0.00211278
Cul7_164637.5	Cul7	350.673	0.999447	6.09222e-05			None_227963.4501	None	194.394	0.999911	3.3772e-05			Nupr1_164801.9	Nupr1	11796	0.983678	0.00204931
Rad50_104355.6	Rad50	344.203	0.999507	5.97982e-05			Cnbp_153788.7	Cnbp	182.959	0.999942	3.17854e-05			None_227963.4502	None	10021.4	0.985419	0.00174101
Pdpn_36807.1	Pdpn	322.205	0.999563	5.59765e-05			None_227963.4508	None	182.959	0.999974	3.17854e-05			None_227963.4507	None	9081.87	0.986997	0.00157779
Pnpla3_28710.7	Pnpla3	311.853	0.999617	5.41781e-05			Ubb_220834.1	Ubb	57.1747	0.999984	9.93293e-06			None_227963.4515	None	7098.47	0.98823	0.00123321
Kpna2_13567.2	Kpna2	293.737	0.999668	5.10308e-05			Safe_227963.4513	Safe	34.3048	0.99999	5.95976e-06			Rad50_104355.6	Rad50	6837.5	0.989418	0.00118787
Safe_227963.4514	Safe	276.915	0.999717	4.81083e-05			Rpl22_192601.1	Rpl22	22.8699	0.999994	3.97317e-06			Ubb_220838.5	Ubb	6158.97	0.990488	0.00106999
None_227963.4516	None	248.447	0.99976	4.31626e-05			None_227963.4515	None	22.8699	0.999998	3.97317e-06			Cnbp_153784.3	Cnbp	5793.61	0.991494	0.00100652
Cnbp_153784.3	Cnbp	247.153	0.999803	4.29378e-05			Oas1g_190908.3	Oas1g	11.4349	1	1.98659e-06			None_227963.4511	None	5689.22	0.992483	0.000988384
Nupr1_164801.9	Nupr1	208.334	0.999839	3.61937e-05						1	0			None_227963.4514	None	4906.3	0.993335	0.000852368
Rheb_166813.2	Rheb	168.22	0.999868	2.92247e-05						1	0			Cnbp_153788.7	Cnbp	4906.3	0.994188	0.000852368
Pnpla3_28704.1	Pnpla3	141.046	0.999893	2.45038e-05						1	0			Safe_227963.4515	Safe	4540.93	0.994976	0.000788894
Cnbp_153788.7	Cnbp	135.87	0.999916	2.36046e-05						1	0			None_227963.4504	None	4540.93	0.995765	0.000788894
Vav2_31542.1	Vav2	116.46	0.999936	2.02325e-05						1	0			None_227963.4519	None	3966.79	0.996455	0.000689149
Smad4_226368.2	Smad4	106.108	0.999955	1.8434e-05						1	0			Kpna2_13567.2	Kpna2	3862.4	0.997126	0.000671013
None_227963.4506	None	56.9359	0.999965	9.89143e-06						1	0			Vav2_31549.8	Vav2	3236.07	0.997688	0.0005622
Ctnna1_142786.2	Ctnna1	38.8199	0.999971	6.74416e-06						1	0			Safe_227963.4514	Safe	2975.09	0.998205	0.000516861
Ubb_220838.5	Ubb	34.9379	0.999978	6.06974e-06						1	0			Vav2_31542.1	Vav2	2453.15	0.998631	0.000426184
Cul7_164633.1	Cul7	33.6439	0.999983	5.84494e-06						1	0			Smad4_226368.2	Smad4	2139.98	0.999003	0.000371778
Rpl22_192603.3	Rpl22	29.7619	0.999989	5.17052e-06						1	0			None_227963.4503	None	2139.98	0.999374	0.000371778
Oas1g_190908.3	Oas1g	24.5859	0.999993	4.2713e-06						1	0			None_227963.4516	None	2035.59	0.999728	0.000353642
Vav2_31549.8	Vav2	19.41	0.999996	3.37208e-06						1	0			Safe_227963.4509	Safe	991.698	0.9999	0.000172287
None_227963.4519	None	10.352	0.999998	1.79844e-06						1	0			Safe_227963.4511	Safe	365.363	0.999964	6.34742e-05
None_227963.4503	None	7.76398	0.999999	1.34883e-06						1	0			None_227963.4508	None	208.779	1	3.6271e-05
Safe_227963.4509	Safe	3.88199	1	6.74416e-07						1	0						1	0
			1	0						1	0						1	0

### Sheet: tertiary_screen_ms_9863
sgRNA	Gene	primary_s11_9863	Running % sum	% of total PT reads			sgRNA	Gene	lymph_s61_9863	Running % sum	% of total PT reads			sgRNA	Gene	small_lymph_s62_9863	Running % sum	% of total PT reads
Safe_227963.4506	Safe	2.8849e+06	0.501192	0.501192			Smad4_226367.1	Smad4	3.11518e+06	0.541199	0.541199			Safe_227963.4501	Safe	2809707	0.488129	0.488129
Safe_227963.4512	Safe	1.15147e+06	0.701237	0.200045			Pnpla3_28710.7	Pnpla3	849417	0.688768	0.147569			None_227963.4508	None	735129	0.615842	0.127714
Safe_227963.4505	Safe	276767	0.74932	0.0480826			Ctnna1_142794.10	Ctnna1	641777	0.800263	0.111496			None_227963.4504	None	660924	0.730664	0.114822
Oas1g_190908.3	Oas1g	138987	0.773466	0.0241462			Pdpn_36807.1	Pdpn	618595	0.907731	0.107468			Safe_227963.4502	Safe	590644	0.833276	0.102612
Cul7_164637.5	Cul7	137119	0.797287	0.0238215			Oas1g_190908.3	Oas1g	443086	0.984708	0.0769771			Bcl2l13_23589.8	Bcl2l13	460262	0.913237	0.079961
None_227963.4517	None	135310	0.820795	0.0235073			Nupr1_164794.2	Nupr1	26272.2	0.989273	0.00456426			Ctnna1_142794.10	Ctnna1	399334	0.982614	0.0693761
Smad4_226367.1	Smad4	129824	0.843349	0.0225543			Rpl22_192601.1	Rpl22	12904.9	0.991515	0.00224197			Smad4_226367.1	Smad4	40288	0.989613	0.00699921
Pnpla3_28710.7	Pnpla3	107490	0.862023	0.0186741			Bcl2l13_23589.8	Bcl2l13	5743.21	0.992512	0.000997765			Safe_227963.4512	Safe	30237	0.994866	0.00525306
Ctnna1_142794.10	Ctnna1	86898.4	0.87712	0.0150968			Safe_227963.4501	Safe	5384.65	0.993448	0.000935473			None_227963.4502	None	2850	0.995361	0.000495129
None_227963.4501	None	84421.4	0.891786	0.0146665			Oas1g_190907.2	Oas1g	3186.13	0.994001	0.000553525			Safe_227963.4506	Safe	2784	0.995845	0.000483663
None_227963.4503	None	73748	0.904599	0.0128122			Safe_227963.4506	Safe	3105.93	0.994541	0.000539591			None_227963.4512	None	2458	0.996272	0.000427027
Safe_227963.4508	Safe	62454	0.915449	0.0108501			Safe_227963.4507	Safe	3010	0.995064	0.000522925			Safe_227963.4505	Safe	2414	0.996691	0.000419383
Ubb_220834.1	Ubb	59752.3	0.925829	0.0103807			None_227963.4510	None	2207.96	0.995447	0.000383588			None_227963.4517	None	2292	0.997089	0.000398188
Cnbp_153784.3	Cnbp	53165.4	0.935066	0.0092364			None_227963.4512	None	2058.56	0.995805	0.000357633			Safe_227963.4504	Safe	1485	0.997347	0.000257988
Safe_227963.4511	Safe	52074.3	0.944113	0.00904684			Safe_227963.4505	Safe	1896.58	0.996135	0.000329492			Ubb_220834.1	Ubb	1334	0.997579	0.000231755
None_227963.4508	None	47707.5	0.952401	0.0082882			Safe_227963.4504	Safe	1833.68	0.996453	0.000318563			Safe_227963.4507	Safe	1307	0.997806	0.000227064
Safe_227963.4507	Safe	44850.1	0.960193	0.00779178			Safe_227963.4513	Safe	1758.19	0.996759	0.000305449			Pnpla3_28710.7	Pnpla3	1117	0.998	0.000194056
None_227963.4507	None	39184.2	0.967	0.00680745			Safe_227963.4502	Safe	1588.35	0.997035	0.000275943			None_227963.4507	None	960	0.998167	0.00016678
Safe_227963.4501	Safe	39067.4	0.973787	0.00678716			None_227963.4502	None	1423.22	0.997282	0.000247256			Oas1g_190907.2	Oas1g	955	0.998333	0.000165912
None_227963.4504	None	37531.4	0.980308	0.0065203			None_227963.4501	None	1365.04	0.997519	0.000237147			Safe_227963.4503	Safe	904	0.99849	0.000157051
Bcl2l13_23589.8	Bcl2l13	36291.2	0.986612	0.00630484			Safe_227963.4512	Safe	1226.64	0.997732	0.000213104			Safe_227963.4511	Safe	789	0.998627	0.000137072
Safe_227963.4502	Safe	32025.6	0.992176	0.00556379			Pnpla3_28704.1	Pnpla3	1148.01	0.997932	0.000199444			None_227963.4501	None	679	0.998745	0.000117962
Safe_227963.4504	Safe	19789.5	0.995614	0.00343802			None_227963.4504	None	1114.99	0.998125	0.000193706			None_227963.4510	None	519	0.998835	9.01656e-05
None_227963.4502	None	17097.8	0.998585	0.0029704			None_227963.4508	None	989.179	0.998297	0.000171849			Pdpn_36807.1	Pdpn	500	0.998922	8.68647e-05
Safe_227963.4503	Safe	4019.75	0.999283	0.000698348			Ubb_220834.1	Ubb	886.958	0.998451	0.000154091			Rpl22_192601.1	Rpl22	484	0.999006	8.4085e-05
Oas1g_190907.2	Oas1g	1429.27	0.999531	0.000248306			Pdpn_36808.2	Pdpn	732.841	0.998578	0.000127316			None_227963.4515	None	406	0.999076	7.05341e-05
Rheb_166813.2	Rheb	552.799	0.999627	9.60374e-05			Safe_227963.4510	Safe	706.107	0.998701	0.000122672			Safe_227963.4513	Safe	399	0.999146	6.9318e-05
Safe_227963.4515	Safe	440.459	0.999704	7.65207e-05			None_227963.4507	None	651.065	0.998814	0.000113109			None_227963.4511	None	395	0.999214	6.86231e-05
Smad4_226368.2	Smad4	204.658	0.999739	3.55551e-05			Nupr1_164801.9	Nupr1	518.965	0.998904	9.01595e-05			Cnbp_153784.3	Cnbp	378	0.99928	6.56697e-05
None_227963.4510	None	175.739	0.99977	3.0531e-05			Cnbp_153784.3	Cnbp	501.666	0.998992	8.71542e-05			Cul7_164637.5	Cul7	352	0.999341	6.11528e-05
Safe_227963.4513	Safe	173.514	0.9998	3.01445e-05			Cul7_164633.1	Cul7	493.803	0.999077	8.57881e-05			None_227963.4514	None	345	0.999401	5.99366e-05
None_227963.4512	None	164.616	0.999829	2.85987e-05			Ctnna1_142786.2	Ctnna1	454.488	0.999156	7.89578e-05			Safe_227963.4515	Safe	312	0.999455	5.42036e-05
None_227963.4506	None	130.136	0.999851	2.26084e-05			None_227963.4506	None	445.052	0.999234	7.73186e-05			Bcl2l13_23590.9	Bcl2l13	303	0.999508	5.264e-05
Ctnna1_142786.2	Ctnna1	112.339	0.999871	1.95166e-05			Kpna2_13575.10	Kpna2	437.189	0.99931	7.59525e-05			Kpna2_13575.10	Kpna2	285	0.999558	4.95129e-05
Rpl22_192601.1	Rpl22	110.115	0.99989	1.91302e-05			Ubb_220838.5	Ubb	344.404	0.999369	5.98331e-05			Safe_227963.4510	Safe	240	0.999599	4.16951e-05
Safe_227963.4509	Safe	86.7571	0.999905	1.50723e-05			None_227963.4515	None	341.259	0.999429	5.92867e-05			Rad50_104355.6	Rad50	233	0.99964	4.0479e-05
Pdpn_36808.2	Pdpn	61.1749	0.999916	1.06279e-05			Vav2_31549.8	Vav2	330.25	0.999486	5.73742e-05			None_227963.4506	None	224	0.999679	3.89154e-05
None_227963.4515	None	60.0626	0.999926	1.04346e-05			Cnbp_153788.7	Cnbp	261.055	0.999531	4.53529e-05			Kpna2_13567.2	Kpna2	220	0.999717	3.82205e-05
Bcl2l13_23590.9	Bcl2l13	55.6135	0.999936	9.66171e-06			None_227963.4503	None	250.047	0.999575	4.34405e-05			None_227963.4516	None	212	0.999754	3.68306e-05
Kpna2_13575.10	Kpna2	54.5013	0.999945	9.46847e-06			None_227963.4511	None	246.902	0.999618	4.28941e-05			Nupr1_164794.2	Nupr1	208	0.99979	3.61357e-05
None_227963.4511	None	46.7154	0.999953	8.11583e-06			None_227963.4514	None	234.321	0.999658	4.07084e-05			Pnpla3_28704.1	Pnpla3	183	0.999822	3.17925e-05
Safe_227963.4510	Safe	44.4908	0.999961	7.72937e-06			Rad50_104355.6	Rad50	229.603	0.999698	3.98887e-05			Safe_227963.4514	Safe	177	0.999852	3.07501e-05
Cul7_164633.1	Cul7	41.154	0.999968	7.14966e-06			Safe_227963.4515	Safe	221.74	0.999737	3.85227e-05			Oas1g_190908.3	Oas1g	163	0.999881	2.83179e-05
Safe_227963.4514	Safe	30.0313	0.999973	5.21732e-06			Vav2_31542.1	Vav2	182.424	0.999769	3.16924e-05			Nupr1_164801.9	Nupr1	159	0.999908	2.7623e-05
None_227963.4516	None	26.6945	0.999978	4.63762e-06			Safe_227963.4514	Safe	179.279	0.9998	3.1146e-05			Vav2_31542.1	Vav2	115	0.999928	1.99789e-05
Kpna2_13567.2	Kpna2	25.5822	0.999982	4.44439e-06			None_227963.4519	None	174.561	0.99983	3.03264e-05			None_227963.4503	None	106	0.999947	1.84153e-05
Pdpn_36807.1	Pdpn	25.5822	0.999987	4.44439e-06			None_227963.4517	None	171.416	0.99986	2.97799e-05			Smad4_226368.2	Smad4	85	0.999961	1.4767e-05
Nupr1_164794.2	Nupr1	20.0209	0.99999	3.47821e-06			Kpna2_13567.2	Kpna2	154.117	0.999887	2.67746e-05			Cnbp_153788.7	Cnbp	84	0.999976	1.45933e-05
Cnbp_153788.7	Cnbp	18.9086	0.999994	3.28498e-06			None_227963.4516	None	133.673	0.99991	2.32229e-05			Rheb_166813.2	Rheb	75	0.999989	1.30297e-05
Vav2_31542.1	Vav2	12.235	0.999996	2.12558e-06			Smad4_226368.2	Smad4	124.237	0.999931	2.15836e-05			Rad50_104357.8	Rad50	25	0.999993	4.34324e-06
Vav2_31549.8	Vav2	11.1227	0.999998	1.93234e-06			Cul7_164637.5	Cul7	105.366	0.99995	1.83051e-05			Rpl22_192603.3	Rpl22	21	0.999997	3.64832e-06
Nupr1_164801.9	Nupr1	6.67362	0.999999	1.1594e-06			Safe_227963.4503	Safe	86.4942	0.999965	1.50266e-05			Ctnna1_142786.2	Ctnna1	7	0.999998	1.21611e-06
Pnpla3_28704.1	Pnpla3	2.22454	0.999999	3.86468e-07			Rad50_104357.8	Rad50	72.3406	0.999977	1.25677e-05			Safe_227963.4509	Safe	7	0.999999	1.21611e-06
Rad50_104357.8	Rad50	2.22454	1	3.86468e-07			Rheb_166813.2	Rheb	69.1953	0.999989	1.20213e-05			Ubb_220838.5	Ubb	2	1	3.47459e-07
None_227963.4514	None	1.11227	1	1.93234e-07			Safe_227963.4509	Safe	56.6144	0.999999	9.83558e-06			None_227963.4519	None	1	1	1.73729e-07
Ubb_220838.5	Ubb	1.11227	1	1.93234e-07			Bcl2l13_23590.9	Bcl2l13	3.14524	1	5.46421e-07						1	0
			1	0			Rpl22_192603.3	Rpl22	1.57262	1	2.73211e-07						1	0

### Sheet: tertiary_screen_ms_9864
sgRNA	Gene	primary_s12_9864	Running % sum	% of total PT reads			sgRNA	Gene	liver3.1_s38_9864	Running % sum	% of total PT reads
Smad4_226367.1	Smad4	5.67527e+06	0.985961	0.985961			Smad4_226367.1	Smad4	5.42931e+06	0.943231	0.943231
Safe_227963.4505	Safe	18447.2	0.989166	0.00320482			Safe_227963.4505	Safe	117849	0.963705	0.0204738
Pnpla3_28710.7	Pnpla3	6783.28	0.990345	0.00117846			Safe_227963.4506	Safe	97012.5	0.980559	0.0168539
Safe_227963.4506	Safe	5702.6	0.991335	0.00099071			Safe_227963.4512	Safe	35734.6	0.986767	0.00620816
None_227963.4502	None	5394.59	0.992272	0.000937199			Safe_227963.4502	Safe	21978.7	0.990586	0.00381835
Bcl2l13_23589.8	Bcl2l13	4760.97	0.9931	0.000827121			Cul7_164637.5	Cul7	4358.47	0.991343	0.000757195
Safe_227963.4512	Safe	4650.09	0.993907	0.000807857			Safe_227963.4501	Safe	3864.3	0.992014	0.000671342
Ctnna1_142794.10	Ctnna1	4065.75	0.994614	0.00070634			None_227963.4517	None	3629.36	0.992645	0.000630527
Safe_227963.4504	Safe	2893.54	0.995116	0.000502694			None_227963.4501	None	3596.96	0.99327	0.000624897
Ubb_220834.1	Ubb	2611.93	0.99557	0.00045377			None_227963.4507	None	3588.86	0.993893	0.00062349
Oas1g_190907.2	Oas1g	2314.48	0.995972	0.000402094			Oas1g_190908.3	Oas1g	3313.41	0.994469	0.000575637
None_227963.4501	None	1974.79	0.996315	0.000343079			Ubb_220834.1	Ubb	3305.31	0.995043	0.00057423
None_227963.4510	None	1946.63	0.996654	0.000338187			Pnpla3_28710.7	Pnpla3	3208.1	0.9956	0.000557341
Safe_227963.4501	Safe	1798.78	0.996966	0.000312502			Ctnna1_142794.10	Ctnna1	2835.44	0.996093	0.000492599
Safe_227963.4502	Safe	1753.02	0.997271	0.000304552			None_227963.4508	None	2292.65	0.996491	0.000398302
Safe_227963.4507	Safe	1668.54	0.997561	0.000289874			None_227963.4503	None	2203.54	0.996874	0.00038282
None_227963.4519	None	1337.65	0.997793	0.000232389			Safe_227963.4507	Safe	2130.63	0.997244	0.000370153
Pnpla3_28704.1	Pnpla3	1330.61	0.998024	0.000231166			None_227963.4504	None	1822.78	0.997561	0.000316671
None_227963.4507	None	1225	0.998237	0.000212819			Safe_227963.4515	Safe	1668.86	0.997851	0.00028993
None_227963.4512	None	1110.6	0.99843	0.000192944			Safe_227963.4508	Safe	1587.85	0.998127	0.000275855
Cul7_164637.5	Cul7	1082.44	0.998618	0.000188051			Safe_227963.4503	Safe	1531.14	0.998393	0.000266003
None_227963.4506	None	1031.4	0.998797	0.000179184			Bcl2l13_23589.8	Bcl2l13	1523.04	0.998657	0.000264596
None_227963.4517	None	871.231	0.998948	0.000151358			None_227963.4502	None	1393.42	0.998899	0.000242077
Rheb_166813.2	Rheb	744.507	0.999078	0.000129343			Cnbp_153784.3	Cnbp	1312.4	0.999127	0.000228003
Safe_227963.4513	Safe	702.265	0.9992	0.000122004			Safe_227963.4511	Safe	1271.9	0.999348	0.000220966
None_227963.4508	None	600.181	0.999304	0.000104269			Smad4_226368.2	Smad4	988.353	0.99952	0.000171706
None_227963.4503	None	528.019	0.999396	9.17324e-05			None_227963.4506	None	510.379	0.999609	8.86678e-05
None_227963.4504	None	512.178	0.999485	8.89804e-05			Safe_227963.4504	Safe	453.67	0.999688	7.88158e-05
Safe_227963.4503	Safe	471.697	0.999567	8.19476e-05			Ctnna1_142786.2	Ctnna1	396.961	0.999757	6.89639e-05
Cnbp_153784.3	Cnbp	274.57	0.999614	4.77008e-05			Safe_227963.4509	Safe	324.05	0.999813	5.6297e-05
Rpl22_192601.1	Rpl22	223.528	0.999653	3.88334e-05			Cul7_164633.1	Cul7	251.139	0.999856	4.36302e-05
None_227963.4511	None	207.687	0.999689	3.60814e-05			Safe_227963.4510	Safe	153.924	0.999883	2.67411e-05
None_227963.4515	None	204.167	0.999725	3.54699e-05			None_227963.4519	None	113.418	0.999903	1.9704e-05
Safe_227963.4511	Safe	183.047	0.999757	3.18006e-05			None_227963.4512	None	105.316	0.999921	1.82965e-05
Nupr1_164794.2	Nupr1	179.526	0.999788	3.1189e-05			Nupr1_164794.2	Nupr1	89.1138	0.999937	1.54817e-05
Kpna2_13567.2	Kpna2	140.805	0.999812	2.4462e-05			Ubb_220838.5	Ubb	81.0125	0.999951	1.40743e-05
Smad4_226368.2	Smad4	123.204	0.999834	2.14042e-05			None_227963.4510	None	72.9113	0.999963	1.26668e-05
Safe_227963.4508	Safe	116.164	0.999854	2.01811e-05			None_227963.4511	None	64.81	0.999975	1.12594e-05
Cul7_164633.1	Cul7	105.604	0.999872	1.83465e-05			Rpl22_192603.3	Rpl22	40.5063	0.999982	7.03713e-06
Oas1g_190908.3	Oas1g	102.084	0.99989	1.77349e-05			Oas1g_190907.2	Oas1g	24.3038	0.999986	4.22228e-06
Pdpn_36808.2	Pdpn	98.5635	0.999907	1.71234e-05			None_227963.4514	None	16.2025	0.999989	2.81485e-06
None_227963.4516	None	98.5635	0.999924	1.71234e-05			Kpna2_13567.2	Kpna2	16.2025	0.999992	2.81485e-06
Bcl2l13_23590.9	Bcl2l13	88.0031	0.999939	1.52887e-05			None_227963.4516	None	16.2025	0.999994	2.81485e-06
Safe_227963.4514	Safe	70.4025	0.999952	1.2231e-05			Safe_227963.4514	Safe	16.2025	0.999997	2.81485e-06
Kpna2_13575.10	Kpna2	66.8824	0.999963	1.16194e-05			Pnpla3_28704.1	Pnpla3	8.10125	0.999999	1.40743e-06
Pdpn_36807.1	Pdpn	63.3623	0.999974	1.10079e-05			Safe_227963.4513	Safe	8.10125	1	1.40743e-06
Safe_227963.4510	Safe	59.8421	0.999985	1.03963e-05						1	0
Safe_227963.4515	Safe	33.4412	0.999991	5.80972e-06						1	0
Cnbp_153788.7	Cnbp	19.3607	0.999994	3.36352e-06						1	0
Vav2_31542.1	Vav2	15.8406	0.999997	2.75197e-06						1	0
Nupr1_164801.9	Nupr1	14.0805	0.999999	2.4462e-06						1	0
None_227963.4514	None	1.76006	0.999999	3.05775e-07						1	0
Rad50_104357.8	Rad50	1.76006	1	3.05775e-07						1	0
Ubb_220838.5	Ubb	1.76006	1	3.05775e-07						1	0
			1	0						1	0
			1	0						1	0
			1	0						1	0

### Sheet: tertiary_screen_ms_9865
sgRNA	Gene	primary_s13_9865	Running % sum	% of total PT reads			sgRNA	Gene	lymph_s63_9865	Running % sum	% of total PT reads
Safe_227963.4512	Safe	2.56298e+06	0.445265	0.445265			None_227963.4512	None	3.548e+06	0.616392	0.616392
Oas1g_190907.2	Oas1g	2.29942e+06	0.844742	0.399477			Safe_227963.4506	Safe	829296	0.760466	0.144073
Ctnna1_142794.10	Ctnna1	663422	0.959998	0.115256			Pnpla3_28704.1	Pnpla3	547112	0.855515	0.0950494
Pnpla3_28710.7	Pnpla3	82101.1	0.974261	0.0142634			Cnbp_153784.3	Cnbp	478952	0.938723	0.0832081
Smad4_226367.1	Smad4	77996.5	0.987812	0.0135503			Smad4_226367.1	Smad4	307649	0.992171	0.0534478
Safe_227963.4506	Safe	25637.1	0.992265	0.00445392			Bcl2l13_23589.8	Bcl2l13	9665.63	0.99385	0.0016792
Safe_227963.4502	Safe	25480.2	0.996692	0.00442666			Safe_227963.4501	Safe	6104.97	0.994911	0.00106061
None_227963.4507	None	2676.36	0.997157	0.000464962			Ctnna1_142794.10	Ctnna1	3983.58	0.995603	0.000692064
Safe_227963.4504	Safe	1640.41	0.997442	0.000284988			None_227963.4502	None	2848.99	0.996098	0.000494953
Safe_227963.4507	Safe	1520.73	0.997706	0.000264195			Pnpla3_28710.7	Pnpla3	2546.58	0.99654	0.000442416
Safe_227963.4505	Safe	1484.52	0.997964	0.000257904			None_227963.4510	None	1823.53	0.996857	0.000316801
None_227963.4503	None	1371.87	0.998203	0.000238334			None_227963.4508	None	1673.47	0.997148	0.00029073
Bcl2l13_23589.8	Bcl2l13	1232.07	0.998417	0.000214047			Safe_227963.4507	Safe	1548.41	0.997417	0.000269005
None_227963.4504	None	1091.26	0.998606	0.000189584			Safe_227963.4502	Safe	1546.14	0.997685	0.00026861
None_227963.4502	None	914.246	0.998765	0.000158831			None_227963.4504	None	1380.15	0.997925	0.000239773
Ubb_220834.1	Ubb	895.136	0.998921	0.000155511			Safe_227963.4504	Safe	1316.49	0.998154	0.000228713
Safe_227963.4501	Safe	827.749	0.999064	0.000143804			Ubb_220834.1	Ubb	1202.8	0.998363	0.000208962
None_227963.4508	None	817.692	0.999206	0.000142057			Safe_227963.4503	Safe	1077.75	0.99855	0.000187237
None_227963.4501	None	600.445	0.999311	0.000104315			Safe_227963.4510	Safe	1048.19	0.998732	0.000182101
Rheb_166813.2	Rheb	465.672	0.999392	8.09009e-05			Safe_227963.4505	Safe	825.364	0.998875	0.00014339
None_227963.4517	None	463.66	0.999472	8.05514e-05			Vav2_31549.8	Vav2	773.069	0.99901	0.000134305
None_227963.4510	None	359.06	0.999535	6.23793e-05			None_227963.4501	None	659.382	0.999124	0.000114554
Cul7_164633.1	Cul7	300.725	0.999587	5.22449e-05			None_227963.4519	None	557.064	0.999221	9.67784e-05
Safe_227963.4503	Safe	294.691	0.999638	5.11965e-05			Safe_227963.4511	Safe	541.148	0.999315	9.40133e-05
Safe_227963.4510	Safe	249.431	0.999681	4.33335e-05			None_227963.4507	None	536.601	0.999408	9.32233e-05
None_227963.4506	None	238.368	0.999723	4.14115e-05			Pdpn_36807.1	Pdpn	532.053	0.999501	9.24333e-05
Safe_227963.4513	Safe	183.05	0.999755	3.18012e-05			None_227963.4506	None	493.4	0.999586	8.5718e-05
None_227963.4512	None	179.027	0.999786	3.11023e-05			Ubb_220838.5	Ubb	397.903	0.999656	6.91274e-05
Ubb_220838.5	Ubb	148.854	0.999811	2.58603e-05			Oas1g_190908.3	Oas1g	372.892	0.99972	6.47823e-05
Safe_227963.4511	Safe	126.727	0.999833	2.20162e-05			Safe_227963.4512	Safe	338.786	0.999779	5.88571e-05
Cnbp_153784.3	Cnbp	119.687	0.999854	2.07931e-05			Safe_227963.4514	Safe	334.238	0.999837	5.80671e-05
Cul7_164637.5	Cul7	108.623	0.999873	1.88711e-05			None_227963.4503	None	250.11	0.999881	4.34515e-05
Rpl22_192601.1	Rpl22	107.617	0.999892	1.86963e-05			Pdpn_36808.2	Pdpn	195.541	0.999915	3.39712e-05
None_227963.4515	None	72.4155	0.999904	1.25807e-05			Vav2_31542.1	Vav2	104.592	0.999933	1.81706e-05
Pdpn_36808.2	Pdpn	71.4097	0.999917	1.2406e-05			Safe_227963.4515	Safe	81.8543	0.999947	1.42205e-05
Safe_227963.4508	Safe	63.3636	0.999928	1.10081e-05			Rad50_104357.8	Rad50	47.7484	0.999955	8.29529e-06
Oas1g_190908.3	Oas1g	60.3463	0.999938	1.04839e-05			Smad4_226368.2	Smad4	47.7484	0.999964	8.29529e-06
Kpna2_13567.2	Kpna2	53.3059	0.999948	9.26079e-06			Safe_227963.4513	Safe	38.6534	0.99997	6.71524e-06
Bcl2l13_23590.9	Bcl2l13	49.2828	0.999956	8.56187e-06			Kpna2_13567.2	Kpna2	31.8322	0.999976	5.5302e-06
None_227963.4511	None	42.2424	0.999963	7.33874e-06			Cul7_164637.5	Cul7	22.7373	0.99998	3.95014e-06
Kpna2_13575.10	Kpna2	38.2193	0.99997	6.63982e-06			None_227963.4514	None	20.4636	0.999983	3.55513e-06
Nupr1_164794.2	Nupr1	28.1616	0.999975	4.8925e-06			Nupr1_164794.2	Nupr1	20.4636	0.999987	3.55513e-06
Safe_227963.4515	Safe	27.1558	0.99998	4.71776e-06			Safe_227963.4509	Safe	18.1899	0.99999	3.16011e-06
Safe_227963.4514	Safe	25.1443	0.999984	4.3683e-06			Ctnna1_142786.2	Ctnna1	15.9161	0.999993	2.7651e-06
Pdpn_36807.1	Pdpn	22.127	0.999988	3.8441e-06			Rad50_104355.6	Rad50	13.6424	0.999995	2.37008e-06
Vav2_31542.1	Vav2	17.0981	0.999991	2.97044e-06			Rpl22_192601.1	Rpl22	6.82119	0.999996	1.18504e-06
None_227963.4516	None	17.0981	0.999994	2.97044e-06			None_227963.4515	None	6.82119	0.999998	1.18504e-06
Cnbp_153788.7	Cnbp	12.0693	0.999996	2.09678e-06			Rheb_166813.2	Rheb	4.54746	0.999998	7.90028e-07
Nupr1_164801.9	Nupr1	11.0635	0.999998	1.92205e-06			Nupr1_164801.9	Nupr1	2.27373	0.999999	3.95014e-07
Smad4_226368.2	Smad4	10.0577	1	1.74732e-06			None_227963.4517	None	2.27373	0.999999	3.95014e-07
Pnpla3_28704.1	Pnpla3	2.01154	1	3.49464e-07			Oas1g_190907.2	Oas1g	2.27373	1	3.95014e-07
			1	0			Rpl22_192603.3	Rpl22	2.27373	1	3.95014e-07
			1	0						1	0
			1	0						1	0
			1	0						1	0
			1	0						1	0
			1	0						1	0
